# Striated fiber assemblins build the feeding groove of an excavate flagellate

**DOI:** 10.1101/2024.03.29.587336

**Authors:** Aaron A. Heiss, Yi-Kai Fang, Anežka Konupková, Justyna Zítek, Jiří Novák, Adam Šmída, Marie Zelená, Ezra Švagr, Jiří Mikšátko, David Liebl, Priscila Peña-Diaz, Vladimír Hampl

**Affiliations:** Department of Parasitology, BIOCEV, Faculty of Science, Charles University, Vestec 252 50, Czech Republic; Kyungpook Institute of Oceanography, Kyungpook National University, Buk-gu, Daegu 41566, Republic of Korea; Laboratory of Cell Motility, Institute of Molecular Genetics of the Czech Academy of Sciences, Vídeňská 1083, Prague 142 20, Czech Republic; Faculty of Science, BIOCEV, Faculty of Science, Charles University, Vestec 252 50, Czech Republic

**Keywords:** Last Eukaryotic Common Ancestor, cytoskeleton, early eukaryotic evolution, feeding groove

## Abstract

The spatial arrangement of microtubules in the cytoskeleton in the cells of protists has been used for decades for taxonomy and phylogenetic inference at various levels. In contrast, the protein composition of non-microtubular structures is mostly unknown. Exceptions are system I fibers in algae, which are built of striated fiber assemblins (SFAs). Interestingly, SFAs are also components of a range of other, dissimilar structures, playing a role in the cortex of ciliates, cell division in apicomplexans, and adhesion of the parasite *Giardia* to the intestine. In a broad bioinformatic survey, we show the existence of three ancestral eukaryotic paralogs of SFA, and note that they are present in all “typical excavates”: small heterotrophic flagellates bearing a ventral feeding groove. In one representative, *Paratrimastix pyriformis*, we detected two SFA paralogs using specific antibodies and expansion microscopy. We show that they co-localize selectively with several microtubules and structures attached to the basal body of the posterior flagellum, namely the right microtubular root, B-fiber, C-fiber, and composite fiber. We demonstrate that one of the paralogs self-assembles in vitro into striated filaments which, under negative staining and cryo-electron microscopy, resemble system I fibers as seen in previous studies. Given the facts that all three SFA paralogs appear to be ancestral to most eukaryotic lineages, as is probably the morphology of “typical excavates” with a ventral groove, we speculate that these proteins played roles in the support and development of the feeding apparatus of the last eukaryotic common ancestor.

**SIGNIFICANCE STATEMENT:** We identified three paralogues of intermediate filament-like proteins from the family of striated fiber assemblins in the Last Eukaryotic Common Ancestor (LECA). Using expansion microscopy, we demonstrated that two of these proteins form a complex cytoskeleton that supports the feeding groove of *Paratrimastix pyriformis*. It is widely accepted that this flagellated protist retains the morphological and feeding characteristics of ancestral eukaryotes. Therefore, our results suggest that the striated fiber assemblin proteins, which form diverse structures in various extant eukaryotes, were initially components of the feeding apparatus in LECA.
