## Supplementary tables S1-S3 for "Striated fiber assemblins build the feeding groove of an excavate flagellate"

### Sheet: Table S1
Table S1: Results of co-immunoprecipitation with P7 antibody. List of proteins identified after co-immuniprecipitation of the sample with the fold change relative to the negative control (beads without antibody). Dash "-" indicates cases where the protein was not identified in the negative control. SF assemblins are shown in red.
ID	NAME	Fold change
PaPyr7259	SF assemblin homologue - P7	-
PaPyr13093	hypothetical protein	-
PaPyr3199	60S ribosomal protein L4-B	-
PaPyr434	hypothetical protein	-
PaPyr8006	Sf assemblin homologue - P8	1576.49
PaPyr9172	E3 ubiquitin-protein ligase HECTD1	88.8266
PaPyr11748	60S acidic ribosomal protein P1	4.49771
PaPyr9099	60S ribosomal protein L3	2.47907
PaPyr2809	60S ribosomal protein L8-3	2.25221
PaPyr4355	phosphatidylinositol-4-phosphate 5-kinase	1.95103
PaPyr5387	60S ribosomal protein L37	1.76094
PaPyr242	Cell division control protein 31	1.33473
PaPyr4204	Dolichol-phosphate mannosyltransferase	1.32071
PaPyr3339	Tubulin alpha chain	1.27018
PaPyr7380	60S ribosomal protein L9	1.25783
PaPyr8229	Retinol dehydrogenase 13	1.24191
PaPyr7477	Histone H4	1.11959
PaPyr1964	40S ribosomal protein S20	1.11948
PaPyr9560	60S ribosomal protein L17	1.11487
PaPyr5869	Actin, cytoplasmic 2	1.08609
PaPyr10323	hypothetical protein	1.06617
PaPyr10654	hypothetical protein	1.05205
PaPyr3987	60S ribosomal protein L23	1.04184
PaPyr5200	Histone H2B	1.03184
PaPyr5337	hypothetical protein	-1.01517
PaPyr2295	Histone H2A-IV	-1.07428
PaPyr9542	hypothetical protein	-1.09247
PaPyr3237	rRNA 2-O-methyltransferase fibrillarin	-1.17045
PaPyr8707	hypothetical protein	-1.18571
PaPyr7711	hypothetical protein	-1.22223
PaPyr9544	hypothetical protein	-1.28467
PaPyr53	hypothetical protein	-1.36489
PaPyr2367	Tubulin beta-1 chain	-1.36854
PaPyr6373	hypothetical protein	-1.39807
PaPyr5970	40S ribosomal protein S28	-1.42861
PaPyr7489	40S ribosomal protein S15a	-1.48599
PaPyr4824	40S ribosomal protein S7	-1.53522
PaPyr8917	Cilia- and flagella-associated protein 20	-1.53664
PaPyr1246	40S ribosomal protein S14	-1.56864
PaPyr7864	GAPDH	-1.6427
PaPyr2986	hypothetical protein	-1.6751
PaPyr3224	Centromere/microtubule-binding protein cbf5	-1.76138
PaPyr2168	Ubiquitin-60S ribosomal protein L40	-1.90987
PaPyr2885	pollen coat oleosin-glycine rich protein	-1.96135
PaPyr9238	MC_4	-2.01995
PaPyr11101	HECT E3 ubiquitin ligase	-2.02197
PaPyr8461	pyridine nucleotide transhydrogenase beta-subunit	-2.07324
PaPyr8223	Elongation factor 1-alpha	-2.23598
PaPyr6032	40S ribosomal protein S10	-2.26684
PaPyr13399	hypothetical protein	-2.28651
PaPyr6463	cobalamin synthesis protein P47K	-2.41865
PaPyr6245	Fld-Fd	-2.54762
PaPyr3532	hypothetical protein	-2.76443
PaPyr2582	hypothetical protein	-2.89138
PaPyr1339	FHA domain-interacting nucleolar phosphoprotein	-2.90343
PaPyr5609	PPDK_1	-3.27374
PaPyr5594	40S ribosomal protein S16-1	-3.28957
PaPyr4384	hypothetical protein	-3.36286
PaPyr687	hypothetical protein	-3.36552
PaPyr342	hypothetical protein	-3.57199
PaPyr2054	40S ribosomal protein S5-2	-5.19614
PaPyr10026	40S ribosomal protein S18	-5.33478
PaPyr4296	Estradiol 17-beta-dehydrogenase 12	-10.0745

### Sheet: Table S2
Table S2: Results of co-immunoprecipitation with P8 antibody. List of proteins identified after co-immuniprecipitation of the sample with the fold change relative to the negative control (beads without antibody). Dash "-" indicates cases where the protein was not identified in the negative control. SF assemblins are shown in red.
ID	NAME	Fold change
PaPyr7259	SF assemblin homologue - P7	-
PaPyr3199	60S ribosomal protein L4-B	-
PaPyr3459	ATP-dependent RNA helicase dbp2	-
PaPyr13093	hypothetical protein	-
PaPyr10044	transcription factor BTF3 homolog 4	-
PaPyr7890	GTPase grn1	-
PaPyr8006	SF assemblin homologue - P8	1352.02
PaPyr5337	hypothetical protein	32.84
PaPyr9560	60S ribosomal protein L17	29.4
PaPyr2357	hypothetical protein	25.1
PaPyr5387	60S ribosomal protein L37	16.82
PaPyr2809	60S ribosomal protein L8-3	15.83
PaPyr5108	40S ribosomal protein S9-2	14.34
PaPyr5970	40S ribosomal protein S28	13.87
PaPyr6032	40S ribosomal protein S10	13.22
PaPyr1964	40S ribosomal protein S20	10.79
PaPyr2054	40S ribosomal protein S5-2	9.88
PaPyr10026	40S ribosomal protein S18	9.24
PaPyr4384	hypothetical protein	8.94
PaPyr5594	40S ribosomal protein S16-1	8.82
PaPyr11748	60S acidic ribosomal protein P1	8.77
PaPyr6373	hypothetical protein	8.75
PaPyr8707	hypothetical protein	8.1
PaPyr4798	40S ribosomal protein S3	7.86
PaPyr2367	Tubulin beta-1 chain	6.44
PaPyr4355	phosphatidylinositol-4-phosphate 5-kinase	6.24
PaPyr3438	40S ribosomal protein S2	5.91
PaPyr5200	Histone H2B	5.4
PaPyr8701	Kinesin-II 95 kDa subunit	5.29
PaPyr3339	Tubulin alpha chain	5.13
PaPyr7380	60S ribosomal protein L9	5.06
PaPyr10323	hypothetical protein	5.03
PaPyr3987	60S ribosomal protein L23	4.32
PaPyr561	DNA repair protein RAD50	4.26
PaPyr4824	40S ribosomal protein S7	4.18
PaPyr2295	Histone H2A-IV	4.07
PaPyr7489	40S ribosomal protein S15a	3.67
PaPyr242	Cell division control protein 31	3.17
PaPyr1246	40S ribosomal protein S14	3.03
PaPyr7711	hypothetical protein	2.93
PaPyr6463	cobalamin synthesis protein P47K	2.91
PaPyr7864	GAPDH	2.87
PaPyr8067	hypothetical protein	2.77
PaPyr2582	hypothetical protein	2.4
PaPyr8229	Retinol dehydrogenase 13	2.26
PaPyr8223	Elongation factor 1-alpha	2.06
PaPyr2135	3-beta hydroxysteroid dehydrogenase	1.94
PaPyr1339	FHA domain-interacting nucleolar phosphoprotein	1.76
PaPyr687	hypothetical protein	1.52
PaPyr4296	Estradiol 17-beta-dehydrogenase 12	1.18
PaPyr9238	MC_4	1.05
PaPyr5869	Actin, cytoplasmic 2	-1.06
PaPyr1076	large subunit ribosomal protein L22e	-1.1
PaPyr3224	Centromere/microtubule-binding protein cbf5	-1.37
PaPyr9545	hypothetical protein	-1.38
PaPyr2168	Ubiquitin-60S ribosomal protein L40	-1.59
PaPyr4204	Dolichol-phosphate mannosyltransferase	-1.88
PaPyr342	hypothetical protein	-2.44
PaPyr8461	pyridine nucleotide transhydrogenase beta-subunit	-2.61
PaPyr10654	hypothetical protein	-5.02
PaPyr53	hypothetical protein	-6.47
PaPyr9542	hypothetical protein	-8.63
PaPyr11101	HECT E3 ubiquitin ligase	-18.62
PaPyr9544	hypothetical protein	-22.78

### Sheet: Table S3
Table S3: Results of co-immunoprecipitation with P7 and P8 antibodies in RIPA buffer. List of proteins identified after co-immuniprecipitation of the sample with the fold change relative to the negative control (beads without antibody). Dash "-" indicates cases where the protein was not identified in the negative control. SF assemblins are shown in red.
ID	NAME	Fold change_P7	Fold change_P8
PaPyr10323	hypothetical protein	-	-
PaPyr10551	hypothetical protein	-	-
PaPyr1246	40S ribosomal protein S14	-	-
PaPyr1901	RNA binding protein	-	-
PaPyr242	Cell division control protein 31	-	-
PaPyr3224	Centromere/microtubule-binding protein cbf5	-	-
PaPyr3227	Bardet-Biedl syndrome 2 protein homolog	-	-
PaPyr4355	phosphatidylinositol-4-phosphate 5-kinase	-	-
PaPyr5272	histidinol-phosphate aminotransferase	-	-
PaPyr5395	40S ribosomal protein S15-3	-	-
PaPyr5505	60S ribosomal protein L5	-	-
PaPyr5619	Ribosome biogenesis protein NSA2 homolog	-	-
PaPyr7054	40S ribosomal protein S17-B	-	-
PaPyr9600	60S ribosomal protein L12-A	-	-
PaPyr8067	hypothetical protein	-	19.273
PaPyr4384	hypothetical protein	-	2.71552
PaPyr4824	40S ribosomal protein S7	-	2.01764
PaPyr5594	40S ribosomal protein S16-1	-	1.99015
PaPyr5609	PPDK_1	-	-1.21043
PaPyr8707	hypothetical protein	-	-1.2962
PaPyr5970	40S ribosomal protein S28	-	-1.44442
PaPyr3419	Peptidyl-prolyl cis-trans isomerase CYP71	-	-1.69643
PaPyr4558	40S ribosomal protein S27a	-	-1.78901
PaPyr5331	40S ribosomal protein S23	-	-1.85773
PaPyr3119	60S ribosomal protein L35a-1	-	-2.91883
PaPyr6169	Histone H3.3 type 2	-	-3.13425
PaPyr6373	hypothetical protein	-	-3.64563
PaPyr1399	60S ribosomal protein L27a	-	-4.9449
PaPyr8006	SF assemblin homologue - P8	1835.43	1044.94
PaPyr7259	SF assemblin homologue - P7	424.235	195.441
PaPyr2964	importin subunit alpha-2	-1.67196	2.5403
PaPyr6944	Peptidyl-prolyl cis-trans isomerase	-2.81425	3.52482
PaPyr1396	ENO	-3.34559	3.42402
PaPyr7380	60S ribosomal protein L9	-3.71451	1.56301
PaPyr6973	60S ribosomal protein L18a-1	-4.38696	2.43107
PaPyr3201	PGK	-4.42728	-1.02128
PaPyr1242	Multisubstrate pseudouridine synthase 7	-5.40723	3.69013
PaPyr5200	Histone H2B	-6.22973	1.04332
PaPyr6463	cobalamin synthesis protein P47K	-6.37533	2.19943
PaPyr5334	60S ribosomal protein L10	-7.00512	-1.0941
PaPyr3438	40S ribosomal protein S2	-7.6078	2.06684
PaPyr1275	ribosomal protein L34e	-8.32944	-1.18141
PaPyr401	40S ribosomal protein S13	-10.219	5.89066
PaPyr2367	Tubulin beta-1 chain	-11.1712	-3.58144
PaPyr203	ribosomal protein L32	-12.2525	1.26594
PaPyr10548	Protein EXPORTIN 1A	-12.4478	-1.74683
PaPyr5337	hypothetical protein	-12.699	-2.95847
PaPyr9099	60S ribosomal protein L3	-13.5025	1.05868
PaPyr7334	60S ribosomal protein L15	-13.9326	-1.84195
PaPyr6502	60S ribosomal protein L18-2	-14.2142	-2.64444
PaPyr8223	Elongation factor 1-alpha	-15.3582	2.17976
PaPyr10162	40S ribosomal protein S6	-16.0718	-2.45481
PaPyr10156	40S ribosomal protein S24	-16.3089	-2.02082
PaPyr3339	Tubulin alpha chain	-17.1522	-2.24959
PaPyr7899	40S ribosomal protein S1	-17.35	-
PaPyr7489	40S ribosomal protein S15a	-17.4881	2.71607
PaPyr3199	60S ribosomal protein L4-B	-19.1346	1.95092
PaPyr2802	40S ribosomal protein S11	-20.5845	-11.2415
PaPyr2168	Ubiquitin-60S ribosomal protein L40	-23.4335	-3.47907
PaPyr6954	hypothetical protein	-28.753	-3.73348
PaPyr9281	60S ribosomal protein L13	-28.8021	-2.85002
PaPyr8712	40S ribosomal protein S8	-29.6932	-1.78653
PaPyr7921	60S ribosomal protein L7a-1	-31.7191	-1.68231
PaPyr1812	component of cytosolic 80S ribosome and 40S small subunit	-32.5569	-3.71247
PaPyr7201	ribosomal protein L28	-33.3374	-1.585
PaPyr418	60 ribosomal protein L14	-34.2583	-2.04408
PaPyr1964	40S ribosomal protein S20	-37.2173	-6.12373
PaPyr2295	Histone H2A-IV	-45.3773	-3.63088
PaPyr1724	40S ribosomal protein S4	-55.1114	-2.24442
PaPyr5387	60S ribosomal protein L37	-68.7125	-3.18753
PaPyr5288	60S ribosomal protein L26	-69.0855	-5.69292
PaPyr1175	H/ACA ribonucleoprotein complex subunit 1	-69.4277	-5.54539
PaPyr2130	hypothetical protein	-69.868	-13.2172
PaPyr9642	60S ribosomal protein L6-B	-74.418	-1.41988
PaPyr9560	60S ribosomal protein L17	-79.1529	1.19367
PaPyr5407	60s ribosomal protein l24	-113.796	-2.29
PaPyr7477	Histone H4	-113.866	-10.2186
PaPyr687	hypothetical protein	-168.445	-
PaPyr2809	60S ribosomal protein L8-3	-208.76	-1.17297
